# CDK9 interacts with a RanGTP-NEMP1-Importin-β complex to regulate erythroid enucleation

**DOI:** 10.1101/2025.02.03.636174

**Authors:** Lucas M. Newton, Krystle Y. B. Lim, Donia Y. Abeid, Christina B. Wölwer, Chad J. Johnson, Sarah M. Russell, Edwin D. Hawkins, Patrick O. Humbert

## Abstract

Erythroid enucleation is the final stage of erythroid terminal differentiation and involves the separation of an orthochromatic erythroblast into two daughter cells; a pyrenocyte containing the extruded nucleus, and a reticulocyte that will become a red blood cell. Our previous work identified CDK9 as a regulator of erythroid enucleation that appears to act independently of its known role in regulating RNA polymerase II transcription, suggesting the potential for a new CDK9 role. Using a co-immunoprecipitation and mass spectrometry approach, we identified the interactome of CDK9 in differentiating erythroblasts. We show that CDK9 interacts with a RanGTP-NEMP1-Importin-β complex during erythroid terminal differentiation, and inhibition of importin-β in erythroblasts blocks erythroid enucleation. Using imaging analysis and functional assays of enucleating erythroblasts, we show that CDK9 and importin-β co-locate at a critical site of activity opposite to the nucleus before nuclear extrusion and we describe a novel finding that physically links CDK9 and importin-β activity prior to CaM/Ca^2+^ signalling and subsequent F-actin activity to achieve enucleation.

**Key Points:**

- Importin-β physically interacts with CDK9 in erythroid cells and is a novel regulator of erythroid enucleation
- CDK9 and importin-β are required upstream of CaM/Ca^2+^ signalling to enable nuclear extrusion
