## Supplemental Table 1 for "CDK9 interacts with a RanGTP-NEMP1-Importin-β complex to regulate erythroid enucleation"

### Sheet: Sheet1
Antibody/Reagent	Antibody Clone	Antibody Concentration	Company	Location
AZD4573	/	/	Selleck Chemicals	Houston, TX
Alexa Flour 488/568/647 secondary antibodies	/	0.388889	Abcam	Cambridge, United Kingdom
Bovine serum albumin	/	/	Bovogen	Victoria, Australia
CaMK-II antibody	6G9	1:200	Thermo Fisher Scientific	Waltham, MA
CD44-PE/Cy7	IM7	1:250	BioLegend	San Diego, CA
CDK9 antibody	F-6	1:200	Santa Cruz Biotechnology	Dallas, TX
Complete mini protease inhibitor	/	/	Roche	Basel, Switzerland
Cyclin T1 antibody	E-3	1:100	Santa Cruz Biotechnology	Dallas, TX
Cytochalasin D	/	/	Sigma Aldrich	Burlington, MA
DAPI	/	/	Abcam	Cambridge, United Kingdom
Dexamethasone	/	/	Sigma Aldrich	Burlington, MA
Dimethyl sulfoxide	/	/	Sigma Aldrich	Burlington, MA
Donkey serum	/	/	Sigma Aldrich	Burlington, MA
Doxycycline	/	/	Sigma Aldrich	Burlington, MA
Dulbecco's modified Eagle media (DMEM)	/	/	Gibco	Billings, MT
Flag antibody	M2	1:1000	Sigma Aldrich	Burlington, MA
Foetal bovine serum	/	/	Bovogen	Victoria, Australia
GAPDH antibody	14C10	1:1000	Cell Signalling Technologies	Danvers, MA
GlutaMAX	/	/	Gibco	Billings, MT
Heparin-sulfate	/	/	Sigma Aldrich	Burlington, MA
HEPES	/	/	Gibco	Billings, MT
Hoechst-33342	/	/	Invitrogen	Waltham, MA
Holo-transferrin	/	/	Sigma Aldrich	Burlington, MA
Human AB serum	/	/	Sigma Aldrich	Burlington, MA
Importazole	/	/	Cayman Chemicals	Ann Arbor, MI
Importin-β-1 antibody	3E9	1:200	Thermo Fisher Scientific	Waltham, MA
Insulin (Actrapid)	/	/	Novo Nordisk	Bagsværd, Denmark
Iscove's modified Dulbecco's media (IMDM)	/	/	Gibco	Billings, MT
KN-62	/	/	Sigma Aldrich	Burlington, MA
Minimum essential media-α (MEM-α)	/	/	Gibco	Billings, MT
Mouse IgG isotype control	/	/	Thermo Fisher Scientific	Waltham, MA
NP-40	/	/	Sigma Aldrich	Burlington, MA
NVP-2	/	/	MedChemExpress (MCE)	Monmouth Junction, NJ
Paraformaldehyde	/	/	Electron Microscopy Services	Hatfield, PA
Penicillin-streptomycin solution	/	/	Gibco	Billings, MT
Penicillin-streptomycin-glutamine solution	/	/	Gibco	Billings, MT
Phalloidin-Alexa Flour 568	/	/	Invitrogen	Waltham, MA
Phenylhydrazine hydrochloride	/	/	Sigma Aldrich	Burlington, MA
Phospho-CDK9 (Thr186) antibody	CDK9 Thr186	1:100	Cell Signalling Technologies	Danvers, MA
PhosSTOP phosphatase inhibitor	/	/	Roche	Basel, Switzerland
ProLong Gold mounting reagent	/	/	Invitrogen	Waltham, MA
Propidium iodide	/	/	Invitrogen	Waltham, MA
RapidDiff stain	/	/	Australian Biostain	Victoria, Australia
Recombinant Human Erythropoietin (hEPO)	/	/	Peprotech	Cranbury, NJ
Recombinant Human Interleukin-3 (hIL-3)	/	/	Peprotech	Cranbury, NJ
Recombinant Human Stem Cell Factor (hSCF)	/	/	Peprotech	Cranbury, NJ
Sodium pyruvate	/	/	Gibco	Billings, MT
StemSpan Serum Free Expansion Media (SFEM)	/	/	Stem Cell Technologies	British Columbia, Canada
Ter119 antibody	TER119	1:200	BioLegend	San Diego, CA
Ter119-Alexa Flour 647 antibody	TER119	1:400	BioLegend	San Diego, CA
